# Multiplex HDR for Disease and Correction Modeling of SCID by CRISPR Genome Editing in Human HSPCs

**DOI:** 10.1101/2022.10.07.511272

**Authors:** Ortal Iancu, Daniel Allen, Orli Knop, Yonathan Zehavi, Dor Breier, Adaya Arbiv, Atar Lev, Yu Nee Lee, Katia Beider, Arnon Nagler, Raz Somech, Ayal Hendel

**Affiliations:** The Institute for Advanced Materials and Nanotechnology, The Mina and Everard Goodman Faculty of Life Sciences, Bar-Ilan University, Ramat Gan, Israel; Pediatric Department A and the Immunology Service, Jeffrey Modell Foundation Center, Chaim Sheba Medical Center, Edmond and Lily Safra Children’s Hospital, Israel Ministry of Health, Tel-HaShomer, Ramat Gan, Israel; The Division of Hematology and Bone Marrow Transplantation, Chaim Sheba Medical Center, Tel-HaShomer, Ramat Gan, Israel; Sackler Faculty of Medicine, Tel Aviv University, Tel Aviv, Israel

## Abstract

Severe combined immunodeficiency (SCID) is a group of monogenic primary immunodeficiencies caused by mutations in genes involved in the process of lymphocyte maturation and function. CRISPR-Cas9 gene editing of the patient’s own hematopoietic stem and progenitor cells (HSPCs) *ex vivo* could provide a therapeutic alternative to allogeneic hematopoietic stem cell transplantation (HSCT), the current gold standard for treatment of SCID. Using CRISPR-Cas9/rAAV6 gene-editing, we engineered genotypes in healthy donor (HD)-derived CD34^+^ HSPCs, thus eliminating the need for rare patient samples, to model both SCID and the therapeutic outcomes of gene-editing therapies for SCID via multiplexed homology directed repair (HDR). Firstly, we developed a SCID disease model via *knock-out* of both alleles of genes critical to the development of lymphocytes; and secondly, we established a *knock-in/knock-out (KI-KO)* strategy to develop a proof-of-concept single-allelic gene correction. Since SCID is a recessive disorder, correction of only one allele is enough to cure the patient. Based on these results, we performed gene correction of *RAG2*-SCID patient-derived CD34^+^ HSPCs that successfully developed into CD3^+^ T cells with diverse TCR repertoires in an *in vitro* T-cell differentiation (IVTD) platform. By using CRISPR-Cas9, multiplexed HDR, HD-derived CD34^+^ HSPCs, and an IVTD system we outline an approach for the study of human lymphopoiesis. We present both a way for researchers to determine the optimal configuration for CRISPR-Cas9 gene correction of SCID and other recessive blood disorders, and the feasibility of translating these techniques to perform gene correction in patient-derived CD34^+^ HSPCs.
