## Supplementary Table S5 for "Multiplex HDR for Disease and Correction Modeling of SCID by CRISPR Genome Editing in Human HSPCs"

### Sheet: Table S5
rAAV6 donor DNA sequences
	RAG2 distruption donors
LHA	TCCAAAGCTACACATCCCAGAGAGAACGGATTCTTGGGAAATGTGGTTCTTTCAGCTGACGCATGGTGACTCTTTACGGAAAAGGACTACAATTCCCAGAAATCCTAGGGAGCATATAGTCCGTGGCTAAAACATGTCCCAGCTCCTTGGATGGAATGGCAGTAAAGGTTCTGTGGCTCTTTACTGACCTAACTCCTTGGATTTTCCTCATTCAGTCCCACTGCAAGCGTGTGGGAGGACTTAAAAAAATGCTATTCACATGTGAAGGAATCTAAATACGATGATTATATGAAGCGATCTCTAAGTCATTTTATTTTATAATTCTTTCAGACAAAAATCTACGTACCATCAGAAACTATGTCTCTGCAGATGGTAACAGTCAGTAATAACATAGCCTTAA
SFFV Promotor	ATTACCCTGTTATCCCTACCGATAAAATAAAAGATTTTATTTAGTCTCCAGAAAAAGGGGGGAATGAAAGACCCCACCTGTAGGTTTGGCAAGCTAGCTGCAGTAACGCCATTTTGCAAGGCATGGAAAAATACCAAACCAAGAATAGAGAAGTTCAGATCAAGGGCGGGTACATGAAAATAGCTAACGTTGGGCCAAACAGGATATCTGCGGTGAGCAGTTTCGGCCCCGGCCCGGGGCCAAGAACAGATGGTCACCGCAGTTTCGGCCCCGGCCCGAGGCCAAGAACAGATGGTCCCCAGATATGGCCCAACCCTCAGCAGTTTCTTAAGACCCATCAGATGTTTCCAGGCTCCCCCAAGGACCTGAAATGACCCTGCGCCTTATTTGAATTAACCA…
GFP	ATGCCCGCCATGAAGATCGAGTGCCGCATCACCGGCACCCTGAACGGCGTGGAGTTCGAGCTGGTGGGCGGCGGAGAGGGCACCCCCGAGCAGGGCCGCATGACCAACAAGATGAAGAGCACCAAAGGCGCCCTGACCTTCAGCCCCTACCTGCTGAGCCACGTGATGGGCTACGGCTTCTACCACTTCGGCACCTACCCCAGCGGCTACGAGAACCCCTTCCTGCACGCCATCAACAACGGCGGCTACACCAACACCCGCATCGAGAAGTACGAGGACGGCGGCGTGCTGCACGTGAGCTTCAGCTACCGCTACGAGGCCGGCCGCGTGATCGGCGACTTCAAGGTGGTGGGCACCGGCTTCCCCGAGGACAGCGTGATCTTCACCGACAAGATCATC…
tNGFR	ATGGGGGCAGGTGCCACCGGCCGCGCCATGGACGGGCCGCGCCTGCTGCTGTTGCTGCTTCTGGGGGTGTCCCTTGGAGGTGCCAAGGAGGCATGCCCCACAGGCCTGTACACACACAGCGGTGAGTGCTGCAAAGCCTGCAACCTGGGCGAGGGTGTGGCCCAGCCTTGTGGAGCCAACCAGACCGTGTGTGAGCCCTGCCTGGACAGCGTGACGTTCTCCGACGTGGTGAGCGCGACCGAGCCGTGCAAGCCGTGCACCGAGTGCGTGGGGCTCCAGAGCATGTCGGCGCCGTGCGTGGAGGCCGACGACGCCGTGTGCCGCTGCGCCTACGGCTACTACCAGGATGAGACGACTGGGCGCTGCGAGGCGTGCCGCGTGTGCGAGGCGGGCTCGGGC…
BGH Poly A	AGCCTCGACCTGTGCCTTCTAGTTGCCAGCCATCTGTTGTTTGCCCCTCCCCCGTGCCTTCCTTGACCCTGGAAGGTGCCACTCCCACTGTCCTTTCCTAATAAAATGAGGAAATTGCATCGCATTGTCTGAGTAGGTGTCATTCTATTCTGGGGGGTGGGGTGGGGCAGGACAGCAAGGGGGAGGATTGGGAAGACAATAGCAGGCATGCTGGGGATGCGGTGGGCTCTATGGCTTCTGAGGCGGAAAGAACGTTTCGCGCC
RHA	TTCAGCCAGGCTTCTCACTGATGAATTTTGATGGACAAGTTTTCTTCTTTGGACAAAAAGGCTGGCCCAAAAGATCCTGCCCCACTGGAGTTTTCCATCTGGATGTAAAGCATAACCATGTCAAACTGAAGCCTACAATTTTCTCTAAGGATTCCTGCTACCTCCCTCCTCTTCGCTACCCAGCCACTTGCACATTCAAAGGCAGCTTGGAGTCTGAAAAGCATCAATACATCATCCATGGAGGGAAAACACCAAACAATGAGGTTTCAGATAAGATTTATGTCATGTCTATTGTTTGCAAGAACAACAAAAAGGTTACTTTTCGCTGCACAGAGAAAGACTTGGTAGGAGATGTTCCTGAAGCCAGATATGGTCATTCCATTAATGTGGTGTACAGCCG
	DCLRE1C distruption donors
LHA	AGCCCACTCACCTCGTCGGCTGGGGCCACCTGCTCTGGGAGTTTCGATTTCCCTTCCCGCGACTGCACCTCCACAGACATGGGCAACGCCTTACCAGAGCAACACCTGTGTTTGTTGGGCGGGAATGAGCCTTGCACTGGGCAGGGCTCAGGGCCCATCGCGTGCAGCGAAGCGCGGGTGATTTAAACCCAAGCAGCGGGCGCCTAGAACCCGACCGGATGCTCCTTGACTTTGCCCCCGGTCTCCGGACTCCTCTGATTGGACGTGGCTGCGTTCGGCCGCCCAATGGCGAGGCAGCGCGCGGCTTCCCGGAAGTGGCGGCGCGGTCAGGGCTGGCCTTGGCTTCAGCTGCGGTTTTGGGGTCCCGGACTCTGGGATCGGCGGCGCTATGAGTTCTTTC
SFFV Promotor	CCGATAAAATAAAAGATTTTATTTAGTCTCCAGAAAAAGGGGGGAATGAAAGACCCCACCTGTAGGTTTGGCAAGCTAGCTGCAGTAACGCCATTTTGCAAGGCATGGAAAAATACCAAACCAAGAATAGAGAAGTTCAGATCAAGGGCGGGTACATGAAAATAGCTAACGTTGGGCCAAACAGGATATCTGCGGTGAGCAGTTTCGGCCCCGGCCCGGGGCCAAGAACAGATGGTCACCGCAGTTTCGGCCCCGGCCCGAGGCCAAGAACAGATGGTCCCCAGATATGGCCCAACCCTCAGCAGTTTCTTAAGACCCATCAGATGTTTCCAGGCTCCCCCAAGGACCTGAAATGACCCTGCGCCTTATTTGAATTAACCAATCAGCCTGCTTCTCGCT…
GFP	ATGCCCGCCATGAAGATCGAGTGCCGCATCACCGGCACCCTGAACGGCGTGGAGTTCGAGCTGGTGGGCGGCGGAGAGGGCACCCCCGAGCAGGGCCGCATGACCAACAAGATGAAGAGCACCAAAGGCGCCCTGACCTTCAGCCCCTACCTGCTGAGCCACGTGATGGGCTACGGCTTCTACCACTTCGGCACCTACCCCAGCGGCTACGAGAACCCCTTCCTGCACGCCATCAACAACGGCGGCTACACCAACACCCGCATCGAGAAGTACGAGGACGGCGGCGTGCTGCACGTGAGCTTCAGCTACCGCTACGAGGCCGGCCGCGTGATCGGCGACTTCAAGGTGGTGGGCACCGGCTTCCCCGAGGACAGCGTGATCTTCACCGACAAGATCATC…
tdTomato	atggtgagcaagggagaggaggtcatcaaagagttcatgcgcttcaaggtgcgcatggagggctccatgaacggccacgagttcgagatcgagggcgagggcgagggccgcccctacgagggcacccagaccgccaagctgaaggtgaccaagggcggccccctgcccttcgcctgggacatcctgtccccccagttcatgtacggctccaaggcgtacgtgaagcaccccgccgacatccccgattacaagaagctgtccttccccgagggcttcaagtgggagcgcgtgatgaacttcgaggacggcggtctggtgaccgtgacccaggactcctccctgcaggacggcacgctgatctacaaggtgaagatgcgcggcaccaacttcccccccgac…
BGH Poly A	AGCCTCGACCTGTGCCTTCTAGTTGCCAGCCATCTGTTGTTTGCCCCTCCCCCGTGCCTTCCTTGACCCTGGAAGGTGCCACTCCCACTGTCCTTTCCTAATAAAATGAGGAAATTGCATCGCATTGTCTGAGTAGGTGTCATTCTATTCTGGGGGGTGGGGTGGGGCAGGACAGCAAGGGGGAGGATTGGGAAGACAATAGCAGGCATGCTGGGGATGCGGTGGGCT
RHA	GAGGGGCAGATGGCCGAGTATCCAACTATCTCCATAGACCGCTTCGATAGGGAGAACCTGAGGGCCCGCGCCTACTTCCTGTCCCACTGCCACAAAGGTGAGTGAGGGCTGCGCGTCGCCCGCTCCCGGGGCGCTGGGGGCTGGAGAGAGGACAGGAGGGGGCCGGCCCTGGAGCAAGGAGCTGCAGCCTGTGGGAAGCCAGCGAGGGGGCGGCCAGCACACGCCTTGTCCCAGTCGGGCTCTTCAGCCTCTCAAAGGCTTCATCTATTTTCGGATGTGGTCAACGCGGCGTAACGGCGCCTGCCAGTTGCGCCCCGGGCCGGCTTGGTCAAGCACTGCTAGTAGTTTCTCTTGGTAGCTTTGCTGGTGGCCGATGATCAGAGATTGGCGAGGGTTAGTA
	IL7RA distruption donors
LHA	AAAATAAAAATTAAAAAAATAAAGTAGCCTCTAGCCTAAGATAGCTTGAGCCTAGGTGTGAATCTACTGCCTTACTCTGATGTAAGCACAGTAAGTGTGGGGGCTGCAGGGAATATCCAGGAGGAACAATAATTTCAGAGGCTCTGTCTCTTCATGTCCTTGACCTCTGCTTACAGCAGCAATACTTTTACTCAGACTTCCTGTTTCTGGAACTTGCCTTCTTTTTTGCTGTGTTTATACTTCCCTTGTCTGTGGTTAGATAAGTATAAAGCCCTAGATCTAAGCTTCTCTGTCTTCCTCCCTCCCTCCCTTCCTCTTACTCTCATTCATTTCATACACACTGGCTCACACATCTACTCTCTCTCTCTATCTCTCTCAGAATGACAATTCTAGGTACAAC
SFFV Promotor	ATTACCCTGTTATCCCTACCGATAAAATAAAAGATTTTATTTAGTCTCCAGAAAAAGGGGGGAATGAAAGACCCCACCTGTAGGTTTGGCAAGCTAGCTGCAGTAACGCCATTTTGCAAGGCATGGAAAAATACCAAACCAAGAATAGAGAAGTTCAGATCAAGGGCGGGTACATGAAAATAGCTAACGTTGGGCCAAACAGGATATCTGCGGTGAGCAGTTTCGGCCCCGGCCCGGGGCCAAGAACAGATGGTCACCGCAGTTTCGGCCCCGGCCCGAGGCCAAGAACAGATGGTCCCCAGATATGGCCCAACCCTCAGCAGTTTCTTAAGACCCATCAGATGTTTCCAGGCTCCCCCAAGGACCTGAAATGACCCTGCGCCTTATTTGAATTAACCA…
GFP	ATGCCCGCCATGAAGATCGAGTGCCGCATCACCGGCACCCTGAACGGCGTGGAGTTCGAGCTGGTGGGCGGCGGAGAGGGCACCCCCGAGCAGGGCCGCATGACCAACAAGATGAAGAGCACCAAAGGCGCCCTGACCTTCAGCCCCTACCTGCTGAGCCACGTGATGGGCTACGGCTTCTACCACTTCGGCACCTACCCCAGCGGCTACGAGAACCCCTTCCTGCACGCCATCAACAACGGCGGCTACACCAACACCCGCATCGAGAAGTACGAGGACGGCGGCGTGCTGCACGTGAGCTTCAGCTACCGCTACGAGGCCGGCCGCGTGATCGGCGACTTCAAGGTGGTGGGCACCGGCTTCCCCGAGGACAGCGTGATCTTCACCGACAAGATCATC…
tdTomato	atggtgagcaagggagaggaggtcatcaaagagttcatgcgcttcaaggtgcgcatggagggctccatgaacggccacgagttcgagatcgagggcgagggcgagggccgcccctacgagggcacccagaccgccaagctgaaggtgaccaagggcggccccctgcccttcgcctgggacatcctgtccccccagttcatgtacggctccaaggcgtacgtgaagcaccccgccgacatccccgattacaagaagctgtccttccccgagggcttcaagtgggagcgcgtgatgaacttcgaggacggcggtctggtgaccgtgacccaggactcctccctgcaggacggcacgctgatctacaaggtgaagatgcgcggcaccaacttcccccccgac…
BGH Poly A	AGCCTCGACCTGTGCCTTCTAGTTGCCAGCCATCTGTTGTTTGCCCCTCCCCCGTGCCTTCCTTGACCCTGGAAGGTGCCACTCCCACTGTCCTTTCCTAATAAAATGAGGAAATTGCATCGCATTGTCTGAGTAGGTGTCATTCTATTCTGGGGGGTGGGGTGGGGCAGGACAGCAAGGGGGAGGATTGGGAAGACAATAGCAGGCATGCTGGGGATGCGGTGGGCTCTATGGCTTCTGAGGCGGAAAGAACGTTTCGCGCC
RHA	TTTTGGCATGGTTTTTTCTTTACTTCAAGTCGTTTCTGGAGAAAGTGGCTATGCTCAAAATGGTGAGTCATTTCTAAGTTTTCTTATGGATTTTGGATTATCTGTAGCATGGTTTCAGGTTATTCAGTTCCCTAACAGACCTGAGTCAGGCACTGGGTTTGAATGCAGTTTGAGAATTTCCCACATATTCAGTCATTTTTTTTAATGTTTAACCACCATGACAGGGGGCAGGGGATCAATACTATGGGTGGTTTATAAGACCTCAGTATTCTCAAGAAGGAATGCATTTCACTCCCAAGTGTAGATCTTAAATGTTGAATGATTACTCTGCTCTTACAAAAAGAATGCTCATGTAGATGCTATGACTGTACTTGTAGGAAAATGTCCAAAGTAATTTTAC
	CCR5 distruption donors
LHA	aagagagttaattcaatgtagacatctatgtaggcaattaaaaacctattgatgtataaaacagtttgcattcatggagggcaactaaatacattctaggactttataaaagatcactttttatttatgcacagggtggaacaagatggattatcaagtgtcaagtccaatctatgacatcaattattatacatcggagccctgccaaaaaatcaatgtgaagcaaatcgcagcccgcctcctgcctccgctctactcactggtgttcatctttggttttgtgggcaacatgctggtcatcctcatcctgataaactgcaaaaggctgaagagcatgactgacatctacctgctcaacctggccatctctgacctgtttttccttcttactgtccccttc
SFFV Promotor	tctagaccgataaaataaaagattttatttagtctccagaaaaaggggggaatgaaagaccccacctgtaggtttggcaagctagctgcagtaacgccattttgcaaggcatggaaaaataccaaaccaagaatagagaagttcagatcaagggcgggtacatgaaaatagctaacgttgggccaaacaggatatctgcggtgagcagtttcggccccggcccggggccaagaacagatggtcaccgcagtttcggccccggcccgaggccaagaacagatggtccccagatatggcccaaccctcagcagtttcttaagacccatcagatgtttccaggctcccccaaggacctgaaatgaccctgcgccttatttgaattaaccaatcagcctgctt…
Citrine	gtgagcaagggcgaggagctgttcaccggggtggtgcccatcctggtcgagctggacggcgacgtaaacggccacaagttcagcgtgtccggcgagggcgagggcgatgccacctacggcaagctgaccctgaagttcatctgcaccaccggcaagctgcccgtgccctggcccaccctcgtgaccaccttcggctacggcctgatgtgcttcgcccgctaccccgaccacatgaagcagcacgacttcttcaagtccgccatgcccgaaggctacgtccaggagcgcaccatcttcttcaaggacgacggcaactacaagacccgcgccgaggtgaagttcgagggcgacaccctggtgaaccgcatcgagctgaagggcatcgacttcaaggaggac…
tNGFR	atgggggcaggtgccaccggccgcgccatggacgggccgcgcctgctgctgttgctgcttctgggggtgtcccttggaggtgccaaggaggcatgccccacaggcctgtacacacacagcggtgagtgctgcaaagcctgcaacctgggcgagggtgtggcccagccttgtggagccaaccagaccgtgtgtgagccctgcctggacagcgtgacgttctccgacgtggtgagcgcgaccgagccgtgcaagccgtgcaccgagtgcgtggggctccagagcatgtcggcgccatgcgtggaggccgacgacgccgtgtgccgctgcgcctacggctactaccaggatgagacgactgggcgctgcgaggcgtgccgcgtgtgcgaggcgggctcgggc…
BGH Poly A	agcctcgactgtgccttctagttgccagccatctgttgtttgcccctcccccgtgccttccttgaccctggaaggtgccactcccactgtcctttcctaataaaatgaggaaattgcatcgcattgtctgagtaggtgtcattctattctggggggtggggtggggcaggacagcaagggggaggattgggaagacaatagcaggcatgctggggatgcggtgggctactagt
RHA	tgggctcactatgctgccgcccagtgggactttggaaatacaatgtgtcaactcttgacagggctctattttataggcttcttctctggaatcttcttcatcatcctcctgacaatcgataggtacctggctgtcgtccatgctgtgtttgctttaaaagccaggacggtcacctttggggtggtgacaagtgtgatcacttgggtggtggctgtgtttgcgtctctcccaggaatcatctttaccagatctcaaaaagaaggtcttcattacacctgcagctctcattttccatacagtcagtatcaattctggaagaatttccagacattaaagatagtcatcttggggctggtcctgccgctgcttgtcatggtcatctgctactcgggaatcctaa
	RAG2 Correction donor
LHA	TCCAAAGCTACACATCCCAGAGAGAACGGATTCTTGGGAAATGTGGTTCTTTCAGCTGACGCATGGTGACTCTTTACGGAAAAGGACTACAATTCCCAGAAATCCTAGGGAGCATATAGTCCGTGGCTAAAACATGTCCCAGCTCCTTGGATGGAATGGCAGTAAAGGTTCTGTGGCTCTTTACTGACCTAACTCCTTGGATTTTCCTCATTCAGTCCCACTGCAAGCGTGTGGGAGGACTTAAAAAAATGCTATTCACATGTGAAGGAATCTAAATACGATGATTATATGAAGCGATCTCTAAGTCATTTTATTTTATAATTCTTTCAGACAAAAATCTACGTACCATCAGAAACT
RAG2 diverged cDNA	ATGTCTCTGCAGATGGTAACAGTCAGTAATAACATAGCCTTAATCCAGCCCGGCTTCAGCCTCATGAACTTCGACGGCCAGGTGTTTTTTTTCGGCCAGAAGGGATGGCCTAAGAGGAGCTGTCCTACCGGCGTGTTCCACCTCGACGTGAAGCACAATCACGTGAAGCTCAAACCCACCATCTTTAGCAAAGACAGCTGTTATCTGCCCCCCCTGAGATATCCCGCTACCTGTACCTTTAAGGGATCCCTGGAAAGCGAGAAACACCAGTATATTATTCACGGCGGCAAGACCCCCAATAACGAAGTGAGCGACAAAATCTACGTGATGAGCATCGTGTGTAAAAATAATAAGAAAGTGACCTTCAGATGTACCGAAAAGGATCTGGTGGGCGACGTG…
RAG2 3'UTR	TTTTGCAAAAGCCTTTCAGATTCAGGTGTATGGAATTTTTGAATCTATTTTTAAAATCATAACATTGATTTTAAAAATACATTTTTGTTTATTTAAAATGCCTATGTTTTCTTTTAGTTACATGAATTAAGGGCCAGAAAAAAGTGTTTATAATGCAATGATAAATAAAGTCATTCTAGACCCTATACATTTTGAAAATATTTTACCCAAATACTCAATTTACTAATTTATTCTTCACTGAGGATTTCTGATCTGATTTTTTATTCAACAAACCTTAAACACCCAGAAGCAGTAATAATCATCGAGGTATGTTTATATTTATTATATAAGTCTTGGTAACAAATAACCTATAAAGTGTTTATGACAAATTTAGCCAATAAAGAAATTAACACCCAAAAG…
hPGK promotor	GAATTCCCACGGGGTTGGGGTTGCGCCTTTTCCAAGGCAGCCCTGGGTTTGCGCAGGGACGCGGCTGCTCTGGGCGTGGTTCCGGGAAACGCAGCGGCGCCGACCCTGGGTCTCGCACATTCTTCACGTCCGTTCGCAGCGTCACCCGGATCTTCGCCGCTACCCTTGTGGGCCCCCCGGCGACGCTTCCTGCTCCGCCCCTAAGTCGGGAAGGTTCCTTGCGGTTCGCGGCGTGCCGGACGTGACAAACGGAAGCCGCACGTCTCACTAGTACCCTCGCAGACGGACAGCGCCAGGGAGCAATGGCAGCGCGCCGACCGCGATGGGCTGTGGCCAATAGCGGCTGCTCAGCGGGGCGCGCCGAGAGCAGCGGCCGGGAAGGGGCGGTGCGGGAGGCGG…
tNGFR	ATGGGGGCAGGTGCCACCGGCCGCGCCATGGACGGGCCGCGCCTGCTGCTGTTGCTGCTTCTGGGGGTGTCCCTTGGAGGTGCCAAGGAGGCATGCCCCACAGGCCTGTACACACACAGCGGTGAGTGCTGCAAAGCCTGCAACCTGGGCGAGGGTGTGGCCCAGCCTTGTGGAGCCAACCAGACCGTGTGTGAGCCCTGCCTGGACAGCGTGACGTTCTCCGACGTGGTGAGCGCGACCGAGCCGTGCAAGCCGTGCACCGAGTGCGTGGGGCTCCAGAGCATGTCGGCGCCGTGCGTGGAGGCCGACGACGCCGTGTGCCGCTGCGCCTACGGCTACTACCAGGATGAGACGACTGGGCGCTGCGAGGCGTGCCGCGTGTGCGAGGCGGGCTCGGGC…
BGH Poly A	AGCCTCGACTGTGCCTTCTAGTTGCCAGCCATCTGTTGTTTGCCCCTCCCCCGTGCCTTCCTTGACCCTGGAAGGTGCCACTCCCACTGTCCTTTCCTAATAAAATGAGGAAATTGCATCGCATTGTCTGAGTAGGTGTCATTCTATTCTGGGGGGTGGGGTGGGGCAGGACAGCAAGGGGGAGGATTGGGAAGACAATAGCAGGCATGCTGGGGATGCGGTGGGCT
RHA	TTCAGCCAGGCTTCTCACTGATGAATTTTGATGGACAAGTTTTCTTCTTTGGACAAAAAGGCTGGCCCAAAAGATCCTGCCCCACTGGAGTTTTCCATCTGGATGTAAAGCATAACCATGTCAAACTGAAGCCTACAATTTTCTCTAAGGATTCCTGCTACCTCCCTCCTCTTCGCTACCCAGCCACTTGCACATTCAAAGGCAGCTTGGAGTCTGAAAAGCATCAATACATCATCCATGGAGGGAAAACACCAAACAATGAGGTTTCAGATAAGATTTATGTCATGTCTATTGTTTGCAAGAACAACAAAAAGGTTACTTTTCGCTGCACAGAGAAAGACTTGGTAGGAGATGTTCCTGAAGCCAGATATGGTCATTCCATTAATGTGGTGTACAGCC
